# Characterisation of gene expression markers and glucosinolates during discrete infection stages of *Pyrenopeziza brassicae* in *Brassica napus*

**DOI:** 10.64898/2026.07.15.736298

**Authors:** Ajisa Muthayil Ali, Laura Gimenez Molina, Christoph Crocoll, Aiming Qi, Barbara A. Halkier, Henrik U. Stotz, Rachel Wells

## Abstract

Light leaf spot (LLS), caused by subcuticular hemibiotrophic ascomycete fungus *Pyrenopeziza brassicae*, is a major constraint on oilseed rape (*Brassica napus*) production, yet the genetic and biochemical mechanisms of quantitative disease resistance (QDR) remain poorly defined. Here, disease phenotyping, pathogen quantification, microscopy, gene expression profiling and glucosinolate (GSL) analysis were integrated to dissect resistance mechanisms in *B. napus*. Disease assays of 19 diverse lines revealed clear contrasts between susceptible and resistant genotypes, with the commercial cultivar Ambassador showing a phenotype inconsistent with the UK Recommended List rating. Microscopy demonstrated that resistance within doubled haploid line Cubs Root does not inhibit spore germination or penetration but restricts hyphal branching and subcuticular colonisation from 4 to 8 days post-inoculation. Expression profiling of seven candidate gene expression markers (GEMs) and *pathogenesis-related PR1* showed that *cinnamate-4-hydroxylase*, *phospholipase C4*, *β-adaptin*, *universal stress protein* and the *40S ribosomal subunit protein S24* were strongly pathogen-induced in resistant lines, whereas a *BAHD acyltransferase*, a putative susceptibility factor, was induced only in susceptible cultivars. GSL profiling identified negative correlations between disease severity and total GSLs, particularly aliphatic and aromatic GSLs, with 2□phenylethyl and 7-methylsulfinyl heptyl GSLs showing the strongest associations with resistance. Together, these results highlight coordinated transcriptional and metabolic responses that limit pathogen proliferation and provide targets for breeding durable LLS resistance in *B. napus*.
