## Supplementary Tables. for "Characterisation of gene expression markers and glucosinolates during discrete infection stages of *Pyrenopeziza brassicae* in *Brassica napus*"

### Sheet: READ_ME
Supplementary tables for manuscript: Characterisation of gene expression markers and glucosinolates during discrete infection stages of Pyrenopeziza brassicae in Brassica napus Ajisa Muthayil Ali¹, Laura Gimenez Molina¹, Christoph Crocoll², Aiming Qi¹, Barbara A. Halkier², Henrik U. Stotz¹, Rachel Wells³ 1 School of Life and Medical Sciences, University of Hertfordshire, Hatfield, AL10 9AB, UK 2 …
Table	Brief description
S1	Brassica napus lines used in each experiment of this study
S2	Homolog genes identified in Brassica napus
S3	TaqMan multiplex qPCR assays
S4	PCA loadings of glucosinolate compounds
S5	Mean individual glucosinolate values

### Sheet: TableS1
Supplementary Table 1 — Brassica napus lines × experiments matrix
Cultivar / Line	Phenotype	Source	Disease scoring (n = 19)	Spore count + qPCR (n = 8)	Microscopy (n = 2)	qRT-PCR (n = 6)	Glucosinolate profiling (n = 8)
Cabriolet	Susceptible	Fell et al. (2023)	✓	✓	✓	✓	✓
Sansibar	Susceptible	Fell et al. (2023)	✓	✓		✓	✓
Laser	Susceptible	Fell et al. (2023)	✓	✓		✓	✓
Moana	Intermediate	Fell et al. (2023)	✓	✓			✓
Dwarf Essex	Intermediate	Fell et al. (2023)	✓	✓			✓
Cubs Root	Resistant	Fell et al. (2023)	✓	✓	✓	✓	✓
POSH	Resistant	Fell et al. (2023)	✓	✓		✓	✓
SWU Chinese 1	Resistant	Fell et al. (2023)	✓	✓		✓	✓
Lipid	per Fell et al. (2023)	Fell et al. (2023)	✓
Zenith	per Fell et al. (2023)	Fell et al. (2023)	✓
Yudal	per Fell et al. (2023)	Fell et al. (2023)	✓
Leopard	per Fell et al. (2023)	Fell et al. (2023)	✓
Nikita	this study (commercial)	Fell et al. (2023)	✓
Aurelia	this study (commercial)	AHDB Recommended List	✓
Barbados	this study (commercial)	AHDB Recommended List	✓
Ambassador	this study (commercial)	AHDB Recommended List	✓
ZS6	this study (transformable)	Transformable line	✓
Campus	this study (transformable)	Transformable line	✓
RV31	this study (transformable)	Transformable line	✓
Brassica napus lines used in each experiment of this study. A tick (✓) indicates that the line was included in the corresponding experiment. Phenotype classifications for the eight in-depth lines were confirmed in this study (Figure 2); classifications for the four additional Fell et al. (2023) lines (Lipid, Zenith, Yudal, Leopard) are as previously reported. Modern commercial cultivars (Nikita, …

### Sheet: TableS2
Supplementary Table 2. Gene homologues identified in Brassica napus from B. oleracea and B. rapa.
Genes in B. oleracea / B. rapa	Orthologous gene in B. napus	Gene description
Bo5g052100	BnaC04g14330D	Cinnamate-4-hydroxylase (C4H)
Bo2g028420	BnaA02g07530D	Phosphatidylinositol-specific phospholipase C4 (PLC4)
Bo7g093320	BnaC07g27610D	40S ribosomal subunit protein S24e
Cab002134 / Bra019302	BnaC07g38240D	β-adaptin
Cab042707 / Bra035725	BnaA10g05830D	Polyadenylate-binding protein 1
Cab000575 / Bra007038	BnaC08g24910D	Universal stress protein
Cab046181 / Bra039146	BnaA05g34100D	SNF1 kinase homolog 10 (KIN10)

### Sheet: TableS3
Supplementary Table 3. TaqMan multiplex qPCR assay names and amplicon context sequences.
Vendor assay name	Gene name (Ensembl Plants)	Gene description	Amplicon context sequence	Assay number	Dye
BnaA04g20860D	BnaA04g20860D	Acyl transferase	CGATTGCGGTTCGAGGCGGA	66176946_7706976 #2	JUN
BnaC04g14330D	BnaC04g14330D	Cinnamate 4 hydroxylase (C4H)	AGCTTGCTTTGGATCTCAGG	66176946_7706976 #7	FAM
BnaA02g07530D	BnaA02g07530D	Phosphatidylinositol-specific phospholipase C4 (PLC4)	TCAGAGTCACCGAGCCAGAT	66176946_7706976 #4	ABY
BnaC07g27610D	BnaC07g27610D	40S ribosomal protein S24	AGCTTATTAGGTTAAGCTGT	66176946_7706976 #4	VIC
BnaC07g38240D	BnaC07g38240D	β-adaptin	GCAGTGGAGGACCTGACGGA	66176946_7706976 #1	JUN
BnaA10g05830D	BnaA10g05830D	Polyadenylate-binding protein 1	ACGTAGGAGAAGAAGGCGCT	66176946_7706976 #8	FAM
BnaC08g24910D	BnaC08g24910D	Universal stress protein (USP)	GGAATCGCCATGGACTTCTC	66176946_7706976 #5	ABY
PR1_B. napus	BnaC03g45470D	PR1	TATAACCACGATTCGAACAC	66176946_7706976 #6	ABY

### Sheet: TableS4
Supplementary Table 4. Loadings of each compound in PC‑1 and PC‑2
Compound	PC‑1	PC‑2
Total aliphatic concentration	0.9898	0.1161
Aromatic (2‑phenylethyl)	0.0661	0.1392
Total indolic concentration	0.1262	-0.9834

### Sheet: TableS5
Supplementary Table 5A | Mean values of individual glucosinolates identified in five leaves with different ages of eight Brassica napus lines.
Cultivar	4MTB*	4MSB*	5MTP	5MSP	6MSH	7MSH	8MTO	4OHB*	4PENT	3BUT*	R-2OH-3But*	2PE*	I3M*	4MO-I3M*	NMO-I3M*
Cabriolet	0	0	13.44	42.28	0	12.3	0	15.7	177.08	30.3	89.54	194.4	334.56	69.94	237.66
Cubs root	18.08	0	19.18	37.5	2.42	29.62	0	36.36	383.28	28.5	211.34	532.96	567.28	91.36	466.28
Dwarf Essex	9.16	0	10.6	37.52	14.6	13.12	1.62	168.78	659.4	66.82	755.32	386.86	799.46	83.22	153.3
Laser	12.12	4.1	4.68	44.3	0	30.6	0	35.5	16.86	2.6	29.5	374.68	303.66	133.94	406.38
Moana	15.08	4.36	36.18	427.08	0	21.38	0	89.9	77.24	2.86	463.68	282.26	1210.04	79.68	138.56
Posh	7.76	3.16	9.78	647.98	34.18	63.02	4.04	96.34	553.5	156.72	487.46	546.84	324.78	206.3	19.62
Sansibar	0	0	22.42	17.96	0	17.04	0	14.88	221.14	8.48	85.18	222.84	349.26	81.74	106.94
SWU Chinese1	19.02	1.66	16	93.06	7.32	17.5	0	17	117.06	54.64	82.78	617.2	327.22	50.24	123
* Abbreviations were consistent with those published in Petersen et al. (2018) J. Integr. Plant Biol. 60: 1231-1248.
Supplementary Table 5B | Standard deviations values of individual glucosinolates identified in five leaves with different ages of eight Brassica napus lines.
Cultivar	4MTB*	4MSB*	5MTP	5MSP	6MSH	7MSH	8MTO	4OHB*	4PENT	3BUT*	R-2OH-3But*	2PE*	I3M*	4MO-I3M*	NMO-I3M*
Cabriolet	0	0	7.52549	76.4877	0	9.06973	0	35.1063	362.063	67.7529	200.218	323.57	449.496	50.8125	260.71
Cubs root	11.9447	0	8.82876	15.232	5.41128	23.1025	0	70.1559	670.827	50.153	347.549	491.96	565.204	69.9645	287.035
Dwarf Essex	8.37454	0	3.59514	25.8573	32.6466	24.8595	3.62243	244.31	1169.34	146.524	1117.47	566.16	920.892	85.9013	270.053
Laser	7.60638	9.16788	1.32174	57.9277	0	22.8304	0	22.8611	25.4807	5.81378	54.6472	422.31	231.523	45.6477	554.318
Moana	16.8308	9.74926	18.6136	701.986	0	10.3635	0	148.044	102.907	6.39515	818.922	328.94	876.371	40.2518	75.3018
Posh	8.78026	3.30273	1.75414	819.157	43.1539	41.7867	4.0513	121.757	662.361	242.18	633.181	558.17	333.445	139.28	9.76458
Sansibar	0	0	13.8532	14.8274	0	22.434	0	22.9381	338.758	13.0106	118.579	310.06	361.852	72.0945	78.8743
SWU Chinese	14.4503	3.71187	9.27443	201.886	16.368	8.32346	0	38.0132	241.263	114.353	185.102	1094.23	190.955	23.3123	110.665
* Abbreviations were consistent with those published in Petersen et al. (2018) J. Integr. Plant Biol. 60: 1231-1248.
